# Geographic Confounding in Genome-Wide Association Studies

**DOI:** 10.1101/2021.03.18.435971

**Authors:** Abdel Abdellaoui, Karin J.H. Verweij, Michel G. Nivard

## Abstract

Gene-environment correlations can bias associations between genetic variants and complex traits in genome-wide association studies (GWASs). Here, we control for geographic sources of gene-environment correlation in GWASs on 56 complex traits (N=69,772–271,457). Controlling for geographic region significantly decreases heritability signals for SES-related traits, most strongly for educational attainment and income, indicating that socio-economic differences between regions induce gene-environment correlations that become part of the polygenic signal. For most other complex traits investigated, genetic correlations with educational attainment and income are significantly reduced, most significantly for traits related to BMI, sedentary behavior, and substance use. Controlling for current address has greater impact on the polygenic signal than birth place, suggesting both active and passive sources of gene-environment correlations. Our results show that societal sources of social stratification that extend beyond families introduce regional-level gene-environment correlations that affect GWAS results.
