## Supplementary_File_h2.xlsx for "Geographic Confounding in Genome-Wide Association Studies"

### Sheet: Birth Place
Category	Trait	h2.uncorrected	h2_se.uncorrected	h2.region_corrected	h2_se.region_corrected	p_difference	p_difference.fdr
Anthropomorphic	Birth weight	0.0928	0.0063	0.0927	0.0063	0.985476	0.994288
Anthropomorphic	Body fat percentage	0.2055	0.0065	0.1997	0.0064	0.507311	0.994288
Anthropomorphic	Body mass index (BMI)	0.2216	0.0079	0.2155	0.0079	0.534105	0.994288
Anthropomorphic	Hip circumference	0.1923	0.0074	0.1906	0.0074	0.864959	0.994288
Anthropomorphic	Standing height	0.4091	0.0183	0.4062	0.0182	0.913935	0.994288
Anthropomorphic	Waist circumference	0.1877	0.007	0.1842	0.007	0.690856	0.994288
Anthropomorphic	Whole body fat mass	0.21	0.0073	0.206	0.0072	0.678992	0.994288
Cardiovascular	Diastolic blood pressure, automated reading	0.1252	0.0053	0.123	0.0053	0.752275	0.994288
Cardiovascular	Forced expiratory volume in 1-second (FEV1)	0.1652	0.0065	0.1625	0.0064	0.76811	0.994288
Cardiovascular	Forced vital capacity (FVC)	0.1626	0.0066	0.1612	0.0065	0.869832	0.994288
Cardiovascular	Mean corpuscular haemoglobin	0.1668	0.0177	0.1664	0.0176	0.994288	0.994288
Cardiovascular	Mean corpuscular volume	0.2027	0.0206	0.2029	0.0205	0.990755	0.994288
Cardiovascular	Platelet count	0.2246	0.0175	0.2243	0.0176	0.946329	0.994288
Cardiovascular	Systolic blood pressure, automated reading	0.1287	0.0054	0.1265	0.0054	0.768366	0.994288
Cognition & SES	Average total household income before tax	0.0736	0.004	0.0571	0.0035	0.000240128	0.00732391
Cognition & SES	Educational Attainment	0.1395	0.0046	0.1171	0.0042	8.2437e-05	0.00502866
Cognition & SES	Financial situation satisfaction	0.0463	0.0053	0.0446	0.0054	0.812747	0.994288
Cognition & SES	Fluid intelligence score	0.2263	0.0096	0.2053	0.0092	0.0936133	0.994288
Cognition & SES	Work/job satisfaction	0.0341	0.0068	0.0362	0.0069	0.841184	0.994288
Depression	Ever contemplated self-harm	0.0388	0.0058	0.0395	0.0058	0.930537	0.994288
Depression	Ever sought or received professional help for mental distress	0.0603	0.0062	0.0604	0.0062	0.992311	0.994288
Depression	Ever thought that life not worth living	0.0604	0.0064	0.0602	0.0063	0.973975	0.994288
Depression	Happiness	0.0554	0.0056	0.056	0.0056	0.945737	0.994288
Depression	Neuroticism score	0.1103	0.0056	0.1093	0.0056	0.909665	0.994288
Other Behavior	Drive faster than motorway speed limit	0.0168	0.0022	0.0157	0.0021	0.72438	0.994288
Other Behavior	Number of days/week of moderate physical activity 10+ minutes	0.0389	0.0025	0.0384	0.0025	0.891612	0.994288
Other Behavior	Number of days/week of vigorous physical activity 10+ minutes	0.035	0.0024	0.0348	0.0024	0.959228	0.994288
Other Behavior	Risk taking	0.0474	0.0031	0.0469	0.0031	0.9136	0.994288
Other Behavior	Time spent using computer	0.0426	0.0027	0.0402	0.0026	0.504482	0.994288
Other Behavior	Time spent watching television (TV)	0.1212	0.0045	0.1078	0.004	0.0152609	0.310306
Physical Health	Diabetes diagnosed by doctor	0.0383	0.0028	0.0378	0.0028	0.883638	0.994288
Physical Health	Hand grip strength (right)	0.108	0.0045	0.1079	0.0044	0.972584	0.994288
Physical Health	Health satisfaction	0.0699	0.006	0.0685	0.006	0.864606	0.994288
Physical Health	Overall health rating	0.0828	0.0035	0.0767	0.0033	0.176266	0.994288
Reproduction	Age at first live birth	0.1438	0.0071	0.1253	0.007	0.0466758	0.711807
Reproduction	Age at menopause (last menstrual period)	0.1232	0.011	0.1215	0.011	0.935567	0.994288
Reproduction	Age first had sexual intercourse	0.1181	0.0047	0.1094	0.0045	0.176889	0.994288
Reproduction	Age when periods started (menarche)	0.213	0.01	0.2114	0.01	0.894228	0.994288
Reproduction	Lifetime number of sexual partners	0.0567	0.0033	0.0557	0.0033	0.840415	0.994288
Reproduction	Number of children fathered	0.0341	0.0045	0.0344	0.0045	0.95298	0.994288
Reproduction	Number of live births	0.0544	0.0048	0.0524	0.0048	0.77014	0.994288
Sleep	Morning/evening person (chronotype)	0.1131	0.0045	0.112	0.0045	0.84534	0.994288
Sleep	Sleep duration	0.0649	0.0035	0.0644	0.0035	0.926895	0.994288
Sleep	Sleeplessness / insomnia	0.0599	0.0028	0.0583	0.0028	0.665523	0.994288
Sleep	Trouble falling or staying asleep, or sleeping too much	0.0413	0.0063	0.0412	0.0063	0.985634	0.994288
Social	Been in a confiding relationship as an adult	0.0343	0.006	0.0321	0.006	0.784658	0.994288
Social	Family relationship satisfaction	0.0561	0.0057	0.0555	0.0057	0.937429	0.994288
Social	Friendships satisfaction	0.0532	0.0056	0.053	0.0055	0.97386	0.994288
Social	Loneliness, isolation	0.0351	0.0026	0.034	0.0026	0.773142	0.994288
Substance Use	Age at Smoking Initiation	0.0315	0.0061	0.0295	0.006	0.799603	0.994288
Substance Use	Alcohol Frequency	0.0718	0.0038	0.0686	0.0037	0.557871	0.994288
Substance Use	Cannabis (ever vs never)	0.0588	0.0069	0.0524	0.007	0.495776	0.994288
Substance Use	Cigarettes per Day	0.0754	0.0089	0.074	0.0088	0.873696	0.994288
Substance Use	Drinks per Week	0.0388	0.0062	0.0385	0.0063	0.969778	0.994288
Substance Use	Smoking Cessation	0.0472	0.0049	0.0444	0.0049	0.673694	0.994288
Substance Use	Smoking Initiation	0.0387	0.0038	0.038	0.0038	0.907843	0.994288

### Sheet: Current Address
Category	Trait	h2.uncorrected	h2_se.uncorrected	h2.region_corrected	h2_se.region_corrected	p_difference	p_difference.fdr
Anthropomorphic	Birth weight	0.0928	0.0063	0.0918	0.0062	0.887612	0.992336
Anthropomorphic	Body fat percentage	0.2055	0.0065	0.1931	0.0065	0.167268	0.927579
Anthropomorphic	Body mass index (BMI)	0.2216	0.0079	0.208	0.0079	0.160344	0.927579
Anthropomorphic	Hip circumference	0.1923	0.0074	0.1878	0.0074	0.661575	0.992336
Anthropomorphic	Standing height	0.4091	0.0183	0.4021	0.018	0.817454	0.992336
Anthropomorphic	Waist circumference	0.1877	0.007	0.1789	0.0069	0.330332	0.992336
Anthropomorphic	Whole body fat mass	0.21	0.0073	0.2009	0.0073	0.338985	0.992336
Cardiovascular	Diastolic blood pressure, automated reading	0.1252	0.0053	0.122	0.0053	0.655348	0.992336
Cardiovascular	Forced expiratory volume in 1-second (FEV1)	0.1652	0.0065	0.1615	0.0064	0.694248	0.992336
Cardiovascular	Forced vital capacity (FVC)	0.1626	0.0066	0.16	0.0065	0.796016	0.992336
Cardiovascular	Mean corpuscular haemoglobin	0.1668	0.0177	0.1665	0.0177	0.975858	0.992554
Cardiovascular	Mean corpuscular volume	0.2027	0.0206	0.2054	0.0209	0.946832	0.992554
Cardiovascular	Platelet count	0.2246	0.0175	0.2252	0.0178	0.981888	0.992554
Cardiovascular	Systolic blood pressure, automated reading	0.1287	0.0054	0.1254	0.0054	0.648958	0.992336
Cognition & SES	Average total household income before tax	0.0736	0.004	0.039	0.003	7.07117e-23	4.31342e-21
Cognition & SES	Educational Attainment	0.1395	0.0046	0.101	0.0037	1.03498e-14	3.15667e-13
Cognition & SES	Financial situation satisfaction	0.0463	0.0053	0.0406	0.0052	0.404493	0.992336
Cognition & SES	Fluid intelligence score	0.2263	0.0096	0.1979	0.0093	0.0226602	0.195073
Cognition & SES	Work/job satisfaction	0.0341	0.0068	0.0346	0.0069	0.966864	0.992554
Depression	Ever contemplated self-harm	0.0388	0.0058	0.0363	0.0058	0.751325	0.992336
Depression	Ever sought or received professional help for mental distress	0.0603	0.0062	0.0586	0.006	0.844904	0.992336
Depression	Ever thought that life not worth living	0.0604	0.0064	0.0579	0.0064	0.778312	0.992336
Depression	Happiness	0.0554	0.0056	0.0547	0.0055	0.919722	0.992554
Depression	Neuroticism score	0.1103	0.0056	0.1078	0.0056	0.774034	0.992336
Other Behavior	Drive faster than motorway speed limit	0.0168	0.0022	0.016	0.0021	0.778854	0.992336
Other Behavior	Number of days/week of moderate physical activity 10+ minutes	0.0389	0.0025	0.0382	0.0025	0.842733	0.992336
Other Behavior	Number of days/week of vigorous physical activity 10+ minutes	0.035	0.0024	0.0357	0.0024	0.83951	0.992336
Other Behavior	Risk taking	0.0474	0.0031	0.0461	0.003	0.758836	0.992336
Other Behavior	Time spent using computer	0.0426	0.0027	0.0407	0.0026	0.593245	0.992336
Other Behavior	Time spent watching television (TV)	0.1212	0.0045	0.0968	0.004	2.7368e-06	4.17363e-05
Physical Health	Diabetes diagnosed by doctor	0.0383	0.0028	0.0365	0.0028	0.623329	0.992336
Physical Health	Hand grip strength (right)	0.108	0.0045	0.1098	0.0045	0.801901	0.992336
Physical Health	Health satisfaction	0.0699	0.006	0.0656	0.0058	0.593056	0.992336
Physical Health	Overall health rating	0.0828	0.0035	0.0699	0.0031	0.00224165	0.0273482
Reproduction	Age at first live birth	0.1438	0.0071	0.0996	0.0063	5.00628e-08	1.01794e-06
Reproduction	Age at menopause (last menstrual period)	0.1232	0.011	0.1198	0.011	0.825751	0.992336
Reproduction	Age first had sexual intercourse	0.1181	0.0047	0.1043	0.0045	0.0287682	0.195073
Reproduction	Age when periods started (menarche)	0.213	0.01	0.2101	0.0099	0.807331	0.992336
Reproduction	Lifetime number of sexual partners	0.0567	0.0033	0.0521	0.0032	0.306101	0.992336
Reproduction	Number of children fathered	0.0341	0.0045	0.0302	0.0045	0.545723	0.992336
Reproduction	Number of live births	0.0544	0.0048	0.0496	0.0047	0.463264	0.992336
Sleep	Morning/evening person (chronotype)	0.1131	0.0045	0.1114	0.0044	0.782032	0.992336
Sleep	Sleep duration	0.0649	0.0035	0.0642	0.0035	0.894421	0.992336
Sleep	Sleeplessness / insomnia	0.0599	0.0028	0.057	0.0027	0.439604	0.992336
Sleep	Trouble falling or staying asleep, or sleeping too much	0.0413	0.0063	0.0396	0.0062	0.848329	0.992336
Social	Been in a confiding relationship as an adult	0.0343	0.006	0.0309	0.0058	0.659613	0.992336
Social	Family relationship satisfaction	0.0561	0.0057	0.0533	0.0055	0.722253	0.992336
Social	Friendships satisfaction	0.0532	0.0056	0.05	0.0055	0.672439	0.992336
Social	Loneliness, isolation	0.0351	0.0026	0.0323	0.0025	0.436205	0.992336
Substance Use	Age at Smoking Initiation	0.0315	0.0061	0.0246	0.0061	0.366225	0.992336
Substance Use	Alcohol Frequency	0.0718	0.0038	0.0606	0.0035	0.0246096	0.195073
Substance Use	Cannabis (ever vs never)	0.0588	0.0069	0.0411	0.0065	0.0287813	0.195073
Substance Use	Cigarettes per Day	0.0754	0.0089	0.0699	0.0085	0.551189	0.992336
Substance Use	Drinks per Week	0.0388	0.0062	0.0364	0.0062	0.778021	0.992336
Substance Use	Smoking Cessation	0.0472	0.0049	0.0416	0.0049	0.401805	0.992336
Substance Use	Smoking Initiation	0.0387	0.0038	0.0375	0.0038	0.833792	0.992336

### Sheet: Birth Place + Current Address
Category	Trait	h2.uncorrected	h2_se.uncorrected	h2.region_corrected	h2_se.region_corrected	p_difference	p_difference.fdr
Anthropomorphic	Birth weight	0.0928	0.0063	0.0917	0.0062	0.865647	0.987193
Anthropomorphic	Body fat percentage	0.2055	0.0065	0.1915	0.0065	0.111196	0.616635
Anthropomorphic	Body mass index (BMI)	0.2216	0.0079	0.2063	0.0078	0.109057	0.616635
Anthropomorphic	Hip circumference	0.1923	0.0074	0.1868	0.0074	0.596483	0.987193
Anthropomorphic	Standing height	0.4091	0.0183	0.4006	0.018	0.784378	0.987193
Anthropomorphic	Waist circumference	0.1877	0.007	0.1777	0.0069	0.255138	0.987193
Anthropomorphic	Whole body fat mass	0.21	0.0073	0.1995	0.0072	0.267634	0.987193
Cardiovascular	Diastolic blood pressure, automated reading	0.1252	0.0053	0.1217	0.0053	0.617783	0.987193
Cardiovascular	Forced expiratory volume in 1-second (FEV1)	0.1652	0.0065	0.1605	0.0063	0.613507	0.987193
Cardiovascular	Forced vital capacity (FVC)	0.1626	0.0066	0.1594	0.0064	0.735915	0.987193
Cardiovascular	Mean corpuscular haemoglobin	0.1668	0.0177	0.166	0.0176	0.951248	0.987193
Cardiovascular	Mean corpuscular volume	0.2027	0.0206	0.2044	0.0208	0.983787	0.987737
Cardiovascular	Platelet count	0.2246	0.0175	0.2245	0.0177	0.941819	0.987193
Cardiovascular	Systolic blood pressure, automated reading	0.1287	0.0054	0.1248	0.0054	0.597284	0.987193
Cognition & SES	Average total household income before tax	0.0736	0.004	0.036	0.0029	8.30758e-29	5.06762e-27
Cognition & SES	Educational Attainment	0.1395	0.0046	0.0923	0.0036	8.71688e-24	2.65865e-22
Cognition & SES	Financial situation satisfaction	0.0463	0.0053	0.0399	0.0052	0.348031	0.987193
Cognition & SES	Fluid intelligence score	0.2263	0.0096	0.1893	0.0091	0.00212592	0.0216136
Cognition & SES	Work/job satisfaction	0.0341	0.0068	0.0357	0.007	0.879307	0.987193
Depression	Ever contemplated self-harm	0.0388	0.0058	0.0364	0.0057	0.751401	0.987193
Depression	Ever sought or received professional help for mental distress	0.0603	0.0062	0.059	0.0061	0.874641	0.987193
Depression	Ever thought that life not worth living	0.0604	0.0064	0.0575	0.0064	0.740058	0.987193
Depression	Happiness	0.0554	0.0056	0.055	0.0055	0.954826	0.987193
Depression	Neuroticism score	0.1103	0.0056	0.1074	0.0056	0.740441	0.987193
Other Behavior	Drive faster than motorway speed limit	0.0168	0.0022	0.0153	0.0021	0.611941	0.987193
Other Behavior	Number of days/week of moderate physical activity 10+ minutes	0.0389	0.0025	0.0379	0.0025	0.76052	0.987193
Other Behavior	Number of days/week of vigorous physical activity 10+ minutes	0.035	0.0024	0.0352	0.0024	0.949464	0.987193
Other Behavior	Risk taking	0.0474	0.0031	0.0459	0.003	0.719064	0.987193
Other Behavior	Time spent using computer	0.0426	0.0027	0.0396	0.0025	0.387537	0.987193
Other Behavior	Time spent watching television (TV)	0.1212	0.0045	0.0929	0.0038	1.25552e-08	1.91467e-07
Physical Health	Diabetes diagnosed by doctor	0.0383	0.0028	0.0364	0.0028	0.600659	0.987193
Physical Health	Hand grip strength (right)	0.108	0.0045	0.1094	0.0045	0.85193	0.987193
Physical Health	Health satisfaction	0.0699	0.006	0.065	0.0057	0.538285	0.987193
Physical Health	Overall health rating	0.0828	0.0035	0.0681	0.003	0.000340128	0.00414956
Reproduction	Age at first live birth	0.1438	0.0071	0.0935	0.0062	1.39763e-10	2.84184e-09
Reproduction	Age at menopause (last menstrual period)	0.1232	0.011	0.1189	0.011	0.802204	0.987193
Reproduction	Age first had sexual intercourse	0.1181	0.0047	0.1008	0.0044	0.00509678	0.0444148
Reproduction	Age when periods started (menarche)	0.213	0.01	0.2086	0.0099	0.682855	0.987193
Reproduction	Lifetime number of sexual partners	0.0567	0.0033	0.0519	0.0032	0.281432	0.987193
Reproduction	Number of children fathered	0.0341	0.0045	0.0306	0.0044	0.593141	0.987193
Reproduction	Number of live births	0.0544	0.0048	0.0488	0.0047	0.380508	0.987193
Sleep	Morning/evening person (chronotype)	0.1131	0.0045	0.1104	0.0044	0.646734	0.987193
Sleep	Sleep duration	0.0649	0.0035	0.0639	0.0034	0.833951	0.987193
Sleep	Sleeplessness / insomnia	0.0599	0.0028	0.0563	0.0027	0.335312	0.987193
Sleep	Trouble falling or staying asleep, or sleeping too much	0.0413	0.0063	0.0402	0.0062	0.895655	0.987193
Social	Been in a confiding relationship as an adult	0.0343	0.006	0.0287	0.0059	0.459835	0.987193
Social	Family relationship satisfaction	0.0561	0.0057	0.0533	0.0055	0.717272	0.987193
Social	Friendships satisfaction	0.0532	0.0056	0.05	0.0055	0.667405	0.987193
Social	Loneliness, isolation	0.0351	0.0026	0.0318	0.0025	0.352322	0.987193
Substance Use	Age at Smoking Initiation	0.0315	0.0061	0.0238	0.0061	0.309065	0.987193
Substance Use	Alcohol Frequency	0.0718	0.0038	0.0604	0.0035	0.0201756	0.136745
Substance Use	Cannabis (ever vs never)	0.0588	0.0069	0.039	0.0066	0.0139447	0.106328
Substance Use	Cigarettes per Day	0.0754	0.0089	0.0696	0.0085	0.517503	0.987193
Substance Use	Drinks per Week	0.0388	0.0062	0.0351	0.0063	0.666284	0.987193
Substance Use	Smoking Cessation	0.0472	0.0049	0.0399	0.0049	0.263423	0.987193
Substance Use	Smoking Initiation	0.0387	0.0038	0.0371	0.0038	0.772926	0.987193
