## Supplementary_File_rgs.xlsx for "Geographic Confounding in Genome-Wide Association Studies"

### Sheet: EA - birth place
Category	Trait	rg_uncorrected	rg_region_corrected	rg_difference	se_rg_difference	p_rg_difference	p_fdr_rg_difference
Anthropomorphic	Birth weight	0.0957177	0.0846723	-0.0110455	0.00533287	0.241956	0.277241
Anthropomorphic	Body fat percentage	-0.333558	-0.287964	0.0455934	0.0035608	3.81223e-11	3.49454e-10
Anthropomorphic	Body mass index (BMI)	-0.303305	-0.258996	0.0443094	0.00356804	5.25993e-10	4.1328e-09
Anthropomorphic	Hip circumference	-0.164856	-0.145158	0.0196986	0.00382883	0.00609422	0.0111727
Anthropomorphic	Standing height	0.202562	0.156763	-0.0457989	0.00320922	1.8419e-16	1.01304e-14
Anthropomorphic	Waist circumference	-0.266264	-0.230819	0.0354453	0.00359918	1.51842e-07	8.35134e-07
Anthropomorphic	Whole body fat mass	-0.260964	-0.226902	0.0340616	0.00358866	9.73545e-07	3.82464e-06
Cardiovascular	Diastolic blood pressure, automated reading	-0.206498	-0.167596	0.0389018	0.00457792	1.478e-05	4.78176e-05
Cardiovascular	Forced expiratory volume in 1-second (FEV1)	0.22104	0.177944	-0.0430956	0.00366552	4.59602e-13	1.26391e-11
Cardiovascular	Forced vital capacity (FVC)	0.207269	0.17045	-0.0368187	0.00410202	7.90006e-09	5.43129e-08
Cardiovascular	Mean corpuscular haemoglobin	0.00687195	-0.00429577	-0.0111677	0.00460989	0.190196	0.232462
Cardiovascular	Mean corpuscular volume	0.00702809	-0.00998637	-0.0170145	0.00450526	0.0276108	0.0433884
Cardiovascular	Platelet count	-0.082925	-0.0632063	0.0197187	0.00382228	0.00324105	0.00614681
Cardiovascular	Systolic blood pressure, automated reading	-0.175857	-0.136593	0.0392638	0.00437561	4.4437e-07	1.88003e-06
Cognition & SES	Average total household income before tax	0.811623	0.757498	-0.054125	0.00540484	0.000447964	0.00111991
Cognition & SES	Financial situation satisfaction	-0.384903	-0.315079	0.0698238	0.0103409	0.000931451	0.00213458
Cognition & SES	Fluid intelligence score	0.7142	0.664647	-0.0495533	0.00489932	9.4424e-08	5.77035e-07
Cognition & SES	Work/job satisfaction	0.00787767	0.052999	0.0451213	0.0140853	0.0959962	0.131995
Depression	Ever contemplated self-harm	0.146375	0.140795	-0.00557966	0.00999517	0.77643	0.805729
Depression	Ever sought or received professional help for mental distress	0.119164	0.0944575	-0.0247065	0.00842645	0.0991272	0.132976
Depression	Ever thought that life not worth living	0.113649	0.105235	-0.00841445	0.00802818	0.577631	0.610956
Depression	Happiness	0.168541	0.166197	-0.00234355	0.00722898	0.867632	0.8837
Depression	Neuroticism score	-0.191264	-0.161619	0.0296445	0.0042732	6.64793e-05	0.000203131
Other Behavior	Drive faster than motorway speed limit	0.272709	0.216234	-0.0564743	0.00964992	0.00154508	0.00319603
Other Behavior	Number of days/week of moderate physical activity 10+ minutes	-0.236084	-0.205144	0.0309406	0.0056105	0.00235964	0.004635
Other Behavior	Number of days/week of vigorous physical activity 10+ minutes	-0.146482	-0.133583	0.0128992	0.00665741	0.251198	0.281957
Other Behavior	Risk taking	-0.0168176	-0.0485526	-0.031735	0.00549925	0.00156896	0.00319603
Other Behavior	Time spent using computer	0.309289	0.232999	-0.0762895	0.00655563	2.87507e-11	3.16258e-10
Other Behavior	Time spent watching television (TV)	-0.693079	-0.638303	0.0547766	0.00375272	7.14834e-12	1.31053e-10
Physical Health	Diabetes diagnosed by doctor	-0.193705	-0.163025	0.0306795	0.00639228	0.00885662	0.0152223
Physical Health	Hand grip strength (right)	0.103156	0.0757527	-0.0274037	0.00482423	0.000552216	0.00132052
Physical Health	Health satisfaction	-0.242456	-0.192275	0.0501804	0.00695382	0.000174581	0.000505365
Physical Health	Overall health rating	-0.491224	-0.428327	0.0628977	0.00457639	2.59671e-11	3.16258e-10
Reproduction	Age at first live birth	0.769964	0.724238	-0.0457254	0.00545083	0.000278721	0.000766482
Reproduction	Age at menopause (last menstrual period)	0.240694	0.213599	-0.0270944	0.0059625	0.0189402	0.0315669
Reproduction	Age first had sexual intercourse	0.635917	0.599168	-0.0367491	0.00375597	1.99228e-06	7.30501e-06
Reproduction	Age when periods started (menarche)	-0.023579	-0.0345638	-0.0109847	0.00440999	0.172311	0.215389
Reproduction	Lifetime number of sexual partners	-0.0550276	-0.116065	-0.0610375	0.00631198	3.29629e-07	1.5983e-06
Reproduction	Number of children fathered	-0.302636	-0.277658	0.0249777	0.00899499	0.17103	0.215389
Reproduction	Number of live births	-0.277484	-0.264846	0.0126385	0.00718426	0.335956	0.362306
Sleep	Morning/evening person (chronotype)	0.177121	0.169263	-0.0078577	0.00450195	0.289443	0.318388
Sleep	Sleep duration	0.0850793	0.0743628	-0.0107165	0.00478809	0.230006	0.27286
Sleep	Sleeplessness / insomnia	-0.26356	-0.223898	0.0396621	0.00453556	4.46525e-06	1.53493e-05
Sleep	Trouble falling or staying asleep, or sleeping too much	-0.2093	-0.172662	0.0366388	0.00955181	0.0555986	0.0826466
Social	Been in a confiding relationship as an adult	0.440678	0.399746	-0.0409321	0.0119568	0.0937136	0.131995
Social	Family relationship satisfaction	0.162811	0.122892	-0.0399186	0.00733612	0.00155144	0.00319603
Social	Friendships satisfaction	0.311905	0.284628	-0.027277	0.00675587	0.0351853	0.0537553
Social	Loneliness, isolation	-0.29788	-0.265232	0.0326478	0.00634554	0.00656233	0.0116428
Substance Use	Age at smoking initiation	0.603693	0.55535	-0.0483425	0.0127854	0.109129	0.142907
Substance Use	Alcohol Frequency	-0.422513	-0.371441	0.0510721	0.00477369	3.48721e-07	1.5983e-06
Substance Use	Cannabis (ever vs never)	0.399492	0.311824	-0.0876681	0.00996013	0.000342265	0.000896407
Substance Use	Cigarettes per day	-0.24035	-0.215238	0.0251118	0.0077063	0.0820509	0.118758
Substance Use	Drinks per week	-0.150004	-0.150905	-0.000900258	0.0106635	0.966969	0.966969
Substance Use	Smoking Cessation	-0.422903	-0.388611	0.0342921	0.00766029	0.0204941	0.0331522
Substance Use	Smoking Initiation	-0.115018	-0.129758	-0.0147397	0.0067603	0.233172	0.27286

### Sheet: EA - current address
Category	Trait	rg_uncorrected	rg_region_corrected	rg_difference	se_rg_difference	p_rg_difference	p_fdr_rg_difference
Anthropomorphic	Birth weight	0.0957177	0.0530729	-0.0426448	0.0077976	4.52667e-08	6.91575e-08
Anthropomorphic	Body fat percentage	-0.333558	-0.214649	0.118909	0.00554519	5.24523e-102	2.88488e-100
Anthropomorphic	Body mass index (BMI)	-0.303305	-0.182579	0.120726	0.005676	2.16887e-100	5.9644e-99
Anthropomorphic	Hip circumference	-0.164856	-0.0870908	0.0777655	0.00562046	1.5424e-43	7.71198e-43
Anthropomorphic	Standing height	0.202562	0.12149	-0.0810719	0.00468981	5.91458e-67	4.06627e-66
Anthropomorphic	Waist circumference	-0.266264	-0.160125	0.106139	0.00550053	5.78913e-83	6.36805e-82
Anthropomorphic	Whole body fat mass	-0.260964	-0.159021	0.101943	0.00547596	2.36278e-77	2.16589e-76
Cardiovascular	Diastolic blood pressure, automated reading	-0.206498	-0.131891	0.0746069	0.00736314	3.96433e-24	1.28258e-23
Cardiovascular	Forced expiratory volume in 1-second (FEV1)	0.22104	0.14084	-0.0801995	0.00493238	1.90374e-59	1.1634e-58
Cardiovascular	Forced vital capacity (FVC)	0.207269	0.132162	-0.0751072	0.00522848	8.57833e-47	4.71808e-46
Cardiovascular	Mean corpuscular haemoglobin	0.00687195	-0.0528122	-0.0596841	0.00694401	8.32232e-18	2.08058e-17
Cardiovascular	Mean corpuscular volume	0.00702809	-0.0586909	-0.065719	0.00645689	2.48296e-24	8.53518e-24
Cardiovascular	Platelet count	-0.082925	-0.0458088	0.0371163	0.0056085	3.64436e-11	6.07393e-11
Cardiovascular	Systolic blood pressure, automated reading	-0.175857	-0.0947827	0.0810743	0.00631437	9.83197e-38	4.15968e-37
Cognition & SES	Average total household income before tax	0.811623	0.694336	-0.117287	0.0134629	2.98883e-18	7.9791e-18
Cognition & SES	Financial situation satisfaction	-0.384903	-0.235042	0.149861	0.0172062	3.04657e-18	7.9791e-18
Cognition & SES	Fluid intelligence score	0.7142	0.657346	-0.0568539	0.00719685	2.79276e-15	6.14407e-15
Cognition & SES	Work/job satisfaction	0.00787767	0.06744	0.0595623	0.0225937	0.00838321	0.0100234
Depression	Ever contemplated self-harm	0.146375	0.154819	0.00844403	0.0162179	0.602602	0.602602
Depression	Ever sought or received professional help for mental distress	0.119164	0.0992474	-0.0199166	0.0121958	0.102454	0.114999
Depression	Ever thought that life not worth living	0.113649	0.0998925	-0.0137566	0.0129424	0.287822	0.310397
Depression	Happiness	0.168541	0.179012	0.0104717	0.0120394	0.384421	0.391539
Depression	Neuroticism score	-0.191264	-0.141697	0.0495667	0.00637376	7.44519e-15	1.57494e-14
Other Behavior	Drive faster than motorway speed limit	0.272709	0.169852	-0.102856	0.013896	1.34288e-13	2.46194e-13
Other Behavior	Number of days/week of moderate physical activity 10+ minutes	-0.236084	-0.245076	-0.00899135	0.00870996	0.301929	0.319348
Other Behavior	Number of days/week of vigorous physical activity 10+ minutes	-0.146482	-0.18324	-0.0367583	0.0095045	0.000109974	0.000144013
Other Behavior	Risk taking	-0.0168176	-0.0798649	-0.0630473	0.00856047	1.77234e-13	3.14448e-13
Other Behavior	Time spent using computer	0.309289	0.237861	-0.0714278	0.00927174	1.32064e-14	2.59411e-14
Other Behavior	Time spent watching television (TV)	-0.693079	-0.570623	0.122456	0.00632119	1.32015e-83	1.8152e-82
Physical Health	Diabetes diagnosed by doctor	-0.193705	-0.10104	0.0926646	0.00937987	5.12913e-23	1.56723e-22
Physical Health	Hand grip strength (right)	0.103156	0.0362409	-0.0669154	0.00637235	8.55566e-26	3.13708e-25
Physical Health	Health satisfaction	-0.242456	-0.132442	0.110014	0.0114116	5.39063e-22	1.56045e-21
Physical Health	Overall health rating	-0.491224	-0.354201	0.137023	0.00781749	8.80238e-69	6.91616e-68
Reproduction	Age at first live birth	0.769964	0.68658	-0.0833837	0.0107628	9.37773e-15	1.91028e-14
Reproduction	Age at menopause (last menstrual period)	0.240694	0.185798	-0.0548962	0.00927968	3.30397e-09	5.19195e-09
Reproduction	Age first had sexual intercourse	0.635917	0.568614	-0.0673026	0.00618498	1.41022e-27	5.54014e-27
Reproduction	Age when periods started (menarche)	-0.023579	-0.0460534	-0.0224744	0.00624725	0.000321317	0.000392721
Reproduction	Lifetime number of sexual partners	-0.0550276	-0.189478	-0.13445	0.0101576	5.4064e-40	2.47793e-39
Reproduction	Number of children fathered	-0.302636	-0.268152	0.0344838	0.0150856	0.0222619	0.0255084
Reproduction	Number of live births	-0.277484	-0.218222	0.0592619	0.0109474	6.18562e-08	9.19483e-08
Sleep	Morning/evening person (chronotype)	0.177121	0.17192	-0.0052016	0.00588839	0.377039	0.391267
Sleep	Sleep duration	0.0850793	0.0526297	-0.0324496	0.0074929	1.48623e-05	2.09596e-05
Sleep	Sleeplessness / insomnia	-0.26356	-0.203115	0.0604453	0.00754396	1.12479e-15	2.57764e-15
Sleep	Trouble falling or staying asleep, or sleeping too much	-0.2093	-0.135623	0.0736771	0.0161479	5.05148e-06	7.31135e-06
Social	Been in a confiding relationship as an adult	0.440678	0.392299	-0.0483789	0.0204615	0.0180601	0.0211342
Social	Family relationship satisfaction	0.162811	0.124531	-0.0382796	0.0105349	0.00027949	0.000349362
Social	Friendships satisfaction	0.311905	0.297299	-0.014606	0.0114077	0.200418	0.220459
Social	Loneliness, isolation	-0.29788	-0.21548	0.0824005	0.00979766	4.09235e-17	9.78604e-17
Substance Use	Age at smoking initiation	0.603693	0.499697	-0.103996	0.025964	6.1914e-05	8.30554e-05
Substance Use	Alcohol Frequency	-0.422513	-0.252893	0.16962	0.00834812	8.84781e-92	1.6221e-90
Substance Use	Cannabis (ever vs never)	0.399492	0.252151	-0.147341	0.0205283	7.10127e-13	1.22053e-12
Substance Use	Cigarettes per day	-0.24035	-0.14908	0.0912702	0.0122898	1.11531e-13	2.11525e-13
Substance Use	Drinks per week	-0.150004	-0.217869	-0.0678651	0.0181377	0.000182813	0.000233831
Substance Use	Smoking Cessation	-0.422903	-0.346034	0.0768689	0.0120711	1.9149e-10	3.09763e-10
Substance Use	Smoking Initiation	-0.115018	-0.157887	-0.0428694	0.0104752	4.26832e-05	5.86894e-05

### Sheet: EA - birth + current address
Category	Trait	rg_uncorrected	rg_region_corrected	rg_difference	se_rg_difference	p_rg_difference	p_fdr_rg_difference
Anthropomorphic	Birth weight	0.0957177	0.0479773	-0.0477404	0.00943966	4.24945e-07	6.49221e-07
Anthropomorphic	Body fat percentage	-0.333558	-0.200748	0.13281	0.0068964	1.21181e-82	6.66496e-81
Anthropomorphic	Body mass index (BMI)	-0.303305	-0.167666	0.135639	0.00713385	1.31854e-80	3.62598e-79
Anthropomorphic	Hip circumference	-0.164856	-0.0829084	0.081948	0.00718227	3.73718e-30	1.58111e-29
Anthropomorphic	Standing height	0.202562	0.105342	-0.0972193	0.00556355	2.24798e-68	2.06065e-67
Anthropomorphic	Waist circumference	-0.266264	-0.148633	0.117631	0.00675109	5.42297e-68	4.2609e-67
Anthropomorphic	Whole body fat mass	-0.260964	-0.148969	0.111994	0.00695573	2.5094e-58	1.53352e-57
Cardiovascular	Diastolic blood pressure, automated reading	-0.206498	-0.121794	0.0847035	0.00898021	4.01415e-21	1.37986e-20
Cardiovascular	Forced expiratory volume in 1-second (FEV1)	0.22104	0.123846	-0.0971942	0.00595511	6.98254e-60	4.8005e-59
Cardiovascular	Forced vital capacity (FVC)	0.207269	0.116165	-0.0911037	0.00638042	2.97354e-46	1.63545e-45
Cardiovascular	Mean corpuscular haemoglobin	0.00687195	-0.0504388	-0.0573107	0.00852498	1.78406e-11	3.38356e-11
Cardiovascular	Mean corpuscular volume	0.00702809	-0.0535291	-0.0605572	0.00772411	4.50465e-15	9.17615e-15
Cardiovascular	Platelet count	-0.082925	-0.0380839	0.0448412	0.00669817	2.16346e-11	3.71845e-11
Cardiovascular	Systolic blood pressure, automated reading	-0.175857	-0.0856543	0.0902027	0.00777671	4.16519e-31	1.90905e-30
Cognition & SES	Average total household income before tax	0.811623	0.661149	-0.150473	0.0154198	1.69762e-22	6.2246e-22
Cognition & SES	Financial situation satisfaction	-0.384903	-0.21111	0.173793	0.0210919	1.72516e-16	3.79536e-16
Cognition & SES	Fluid intelligence score	0.7142	0.633288	-0.0809119	0.00928462	2.91755e-18	8.02328e-18
Cognition & SES	Work/job satisfaction	0.00787767	0.0874016	0.0795239	0.0271067	0.00334906	0.00409329
Depression	Ever contemplated self-harm	0.146375	0.151921	0.00554631	0.0196484	0.777731	0.777731
Depression	Ever sought or received professional help for mental distress	0.119164	0.0825709	-0.036593	0.0149818	0.0145861	0.0167133
Depression	Ever thought that life not worth living	0.113649	0.0941587	-0.0194904	0.0151108	0.197111	0.212571
Depression	Happiness	0.168541	0.175949	0.00740868	0.0140613	0.598274	0.609353
Depression	Neuroticism score	-0.191264	-0.129209	0.0620542	0.00743241	6.8764e-17	1.64436e-16
Other Behavior	Drive faster than motorway speed limit	0.272709	0.152987	-0.119722	0.0178373	1.92108e-11	3.52198e-11
Other Behavior	Number of days/week of moderate physical activity 10+ minutes	-0.236084	-0.225929	0.0101556	0.0101752	0.318244	0.336604
Other Behavior	Number of days/week of vigorous physical activity 10+ minutes	-0.146482	-0.169756	-0.0232748	0.0112417	0.0384141	0.0422555
Other Behavior	Risk taking	-0.0168176	-0.0841056	-0.067288	0.0100376	2.03327e-11	3.60742e-11
Other Behavior	Time spent using computer	0.309289	0.204812	-0.104476	0.0114672	8.1733e-20	2.36595e-19
Other Behavior	Time spent watching television (TV)	-0.693079	-0.545587	0.147492	0.00799115	4.58443e-76	8.40479e-75
Physical Health	Diabetes diagnosed by doctor	-0.193705	-0.0937948	0.0999099	0.0117207	1.53864e-17	3.8466e-17
Physical Health	Hand grip strength (right)	0.103156	0.0294774	-0.073679	0.00793376	1.59054e-20	5.14588e-20
Physical Health	Health satisfaction	-0.242456	-0.118623	0.123832	0.01337	2.00687e-20	6.1321e-20
Physical Health	Overall health rating	-0.491224	-0.326172	0.165053	0.00943305	1.50298e-68	1.65328e-67
Reproduction	Age at first live birth	0.769964	0.665306	-0.104657	0.0125816	8.92341e-17	2.04495e-16
Reproduction	Age at menopause (last menstrual period)	0.240694	0.175899	-0.0647947	0.0115457	1.99988e-08	3.14266e-08
Reproduction	Age first had sexual intercourse	0.635917	0.55201	-0.0839069	0.0077298	1.88822e-27	7.41802e-27
Reproduction	Age when periods started (menarche)	-0.023579	-0.0524517	-0.0288727	0.00804852	0.000334087	0.000437495
Reproduction	Lifetime number of sexual partners	-0.0550276	-0.204285	-0.149257	0.0119548	9.00249e-36	4.50125e-35
Reproduction	Number of children fathered	-0.302636	-0.253356	0.0492799	0.0182466	0.00691776	0.00809525
Reproduction	Number of live births	-0.277484	-0.215749	0.0617354	0.0131352	2.60143e-06	3.76523e-06
Sleep	Morning/evening person (chronotype)	0.177121	0.170275	-0.00684582	0.00741751	0.356046	0.369481
Sleep	Sleep duration	0.0850793	0.0430673	-0.042012	0.00892789	2.52991e-06	3.76068e-06
Sleep	Sleeplessness / insomnia	-0.26356	-0.18907	0.0744896	0.00864388	6.83637e-18	1.79048e-17
Sleep	Trouble falling or staying asleep, or sleeping too much	-0.2093	-0.121559	0.0877412	0.0191408	4.56219e-06	6.43385e-06
Social	Been in a confiding relationship as an adult	0.440678	0.37208	-0.0685982	0.0244207	0.00496917	0.0059414
Social	Family relationship satisfaction	0.162811	0.106498	-0.056313	0.012613	8.01825e-06	1.10251e-05
Social	Friendships satisfaction	0.311905	0.283753	-0.028152	0.0129507	0.0297213	0.0333606
Social	Loneliness, isolation	-0.29788	-0.200677	0.0972035	0.0120105	5.81101e-16	1.22925e-15
Substance Use	Age at smoking initiation	0.603693	0.473803	-0.12989	0.0301741	1.67236e-05	2.24341e-05
Substance Use	Alcohol Frequency	-0.422513	-0.237874	0.184639	0.0100239	9.11685e-76	1.25357e-74
Substance Use	Cannabis (ever vs never)	0.399492	0.215545	-0.183947	0.0244814	5.74483e-14	1.12845e-13
Substance Use	Cigarettes per day	-0.24035	-0.146928	0.0934219	0.0144412	9.85617e-11	1.59438e-10
Substance Use	Drinks per week	-0.150004	-0.213984	-0.0639794	0.0217398	0.00325093	0.00406367
Substance Use	Smoking Cessation	-0.422903	-0.324096	0.0988071	0.0147991	2.44614e-11	4.0769e-11
Substance Use	Smoking Initiation	-0.115018	-0.156566	-0.0415481	0.0123632	0.000777637	0.000994652

### Sheet: HI - birth place
Category	Trait	rg_uncorrected	rg_region_corrected	rg_difference	se_rg_difference	p_rg_difference	p_fdr_rg_difference
Anthropomorphic	Birth weight	0.0857296	0.0688674	-0.0168622	0.00761237	0.352248	0.49676
Anthropomorphic	Body fat percentage	-0.321207	-0.263218	0.0579892	0.00540464	2.89404e-06	7.95861e-05
Anthropomorphic	Body mass index (BMI)	-0.326782	-0.275052	0.0517303	0.00579132	4.32196e-05	0.000490483
Anthropomorphic	Hip circumference	-0.164184	-0.134272	0.0299119	0.00576238	0.0111662	0.0341189
Anthropomorphic	Standing height	0.26691	0.233629	-0.0332807	0.00565493	0.00847023	0.0310575
Anthropomorphic	Waist circumference	-0.291947	-0.247864	0.0440832	0.00577176	0.000207011	0.00162651
Anthropomorphic	Whole body fat mass	-0.249683	-0.20282	0.0468637	0.00560558	4.45894e-05	0.000490483
Cardiovascular	Diastolic blood pressure, automated reading	-0.257974	-0.209801	0.0481731	0.00760275	0.00534996	0.0226344
Cardiovascular	Forced expiratory volume in 1-second (FEV1)	0.237218	0.188227	-0.0489907	0.00605488	0.000432283	0.00297194
Cardiovascular	Forced vital capacity (FVC)	0.227392	0.185968	-0.0414242	0.00640073	0.00390553	0.0179004
Cardiovascular	Mean corpuscular haemoglobin	0.0284922	0.0143487	-0.0141435	0.00627406	0.348343	0.49676
Cardiovascular	Mean corpuscular volume	0.027788	0.00802655	-0.0197615	0.0065794	0.181367	0.311724
Cardiovascular	Platelet count	-0.104588	-0.0833835	0.0212048	0.00614373	0.125524	0.265531
Cardiovascular	Systolic blood pressure, automated reading	-0.218261	-0.171828	0.0464334	0.00660739	0.00148619	0.00908224
Cognition & SES	Average total household income before tax	1	1	-2.22045e-16	1.49337e-09	1	1
Cognition & SES	Financial situation satisfaction	-0.575511	-0.552388	0.0231229	0.0157468	0.463996	0.606425
Cognition & SES	Fluid intelligence score	0.624095	0.569126	-0.0549693	0.00809215	0.00304467	0.0152234
Cognition & SES	Work/job satisfaction	-0.219001	-0.200755	0.0182453	0.0195921	0.629209	0.724156
Depression	Ever contemplated self-harm	-0.0700215	-0.0862621	-0.0162406	0.0150177	0.663971	0.724156
Depression	Ever sought or received professional help for mental distress	-0.0473838	-0.0929043	-0.0455205	0.0120495	0.0988661	0.236419
Depression	Ever thought that life not worth living	-0.0964782	-0.121449	-0.0249705	0.0127129	0.398368	0.547756
Depression	Happiness	-0.0894043	-0.128096	-0.0386921	0.0111865	0.146791	0.290327
Depression	Neuroticism score	-0.279191	-0.266874	0.0123168	0.00790585	0.452548	0.606425
Other Behavior	Drive faster than motorway speed limit	0.294399	0.254431	-0.0399686	0.0127548	0.195235	0.325392
Other Behavior	Number of days/week of moderate physical activity 10+ minutes	-0.321538	-0.313906	0.00763188	0.00923865	0.73086	0.773025
Other Behavior	Number of days/week of vigorous physical activity 10+ minutes	-0.161294	-0.15017	0.0111237	0.0104649	0.655374	0.724156
Other Behavior	Risk taking	0.0154785	-0.00568576	-0.0211643	0.00960344	0.285264	0.424041
Other Behavior	Time spent using computer	0.281434	0.204197	-0.077237	0.0101017	0.000183073	0.00162651
Other Behavior	Time spent watching television (TV)	-0.622127	-0.547093	0.0750344	0.00638644	1.10279e-06	6.06537e-05
Physical Health	Diabetes diagnosed by doctor	-0.235575	-0.203851	0.0317234	0.00866882	0.156876	0.293743
Physical Health	Hand grip strength (right)	0.109415	0.089261	-0.0201536	0.00711711	0.168798	0.29948
Physical Health	Health satisfaction	-0.365613	-0.334876	0.0307368	0.0115475	0.248231	0.379242
Physical Health	Overall health rating	-0.586997	-0.533736	0.0532614	0.00688604	0.00253684	0.0139526
Reproduction	Age at first live birth	0.712101	0.647334	-0.0647674	0.00866845	0.0135808	0.0393127
Reproduction	Age at menopause (last menstrual period)	0.211447	0.179587	-0.0318603	0.00977914	0.160223	0.293743
Reproduction	Age first had sexual intercourse	0.492167	0.422719	-0.0694481	0.00718534	3.68548e-05	0.000490483
Reproduction	Age when periods started (menarche)	0.0575469	0.0489278	-0.00861914	0.00644056	0.56158	0.671454
Reproduction	Lifetime number of sexual partners	0.00989861	-0.0458085	-0.0557072	0.00937713	0.0108535	0.0341189
Reproduction	Number of children fathered	-0.108639	-0.0570684	0.0515706	0.0136227	0.105289	0.241288
Reproduction	Number of live births	-0.192149	-0.164204	0.027945	0.0100867	0.21804	0.352712
Sleep	Morning/evening person (chronotype)	0.0835556	0.062437	-0.0211186	0.00681787	0.147803	0.290327
Sleep	Sleep duration	0.0896319	0.0782204	-0.0114115	0.00802864	0.519781	0.649726
Sleep	Sleeplessness / insomnia	-0.276434	-0.240657	0.0357768	0.00748626	0.053083	0.132707
Sleep	Trouble falling or staying asleep, or sleeping too much	-0.314589	-0.294555	0.0200335	0.0137634	0.531915	0.650118
Social	Been in a confiding relationship as an adult	0.617264	0.60708	-0.010184	0.0188861	0.820746	0.835945
Social	Family relationship satisfaction	-0.0524812	-0.119951	-0.0674702	0.0121156	0.00967252	0.0332493
Social	Friendships satisfaction	0.0695529	0.0121969	-0.0573559	0.0112318	0.0305606	0.0840417
Social	Loneliness, isolation	-0.470452	-0.465206	0.0052458	0.00881082	0.791108	0.820961
Substance Use	Age at smoking initiation	0.607456	0.549906	-0.05755	0.0183398	0.648523	0.724156
Substance Use	Alcohol Frequency	-0.495618	-0.456709	0.0389093	0.00780497	0.0422596	0.11068
Substance Use	Cannabis (ever vs never)	0.309297	0.197004	-0.112293	0.0156127	0.00796647	0.0310575
Substance Use	Cigarettes per day	-0.272538	-0.243542	0.028996	0.0108724	0.232745	0.365742
Substance Use	Drinks per week	-0.165215	-0.137739	0.0274761	0.0161221	0.474114	0.606425
Substance Use	Smoking Cessation	-0.404136	-0.363286	0.0408499	0.0101415	0.12183	0.265531
Substance Use	Smoking Initiation	-0.0220832	-0.0309771	-0.00889398	0.00964137	0.67149	0.724156

### Sheet: HI - current address
Category	Trait	rg_uncorrected	rg_region_corrected	rg_difference	se_rg_difference	p_rg_difference	p_fdr_rg_difference
Anthropomorphic	Birth weight	0.0857296	0.0232561	-0.0624735	0.0163384	0.000131451	0.00023322
Anthropomorphic	Body fat percentage	-0.321207	-0.161495	0.159711	0.0109778	5.95941e-48	3.27768e-46
Anthropomorphic	Body mass index (BMI)	-0.326782	-0.172998	0.153785	0.0110865	9.44972e-44	2.57617e-42
Anthropomorphic	Hip circumference	-0.164184	-0.0486994	0.115484	0.0106928	3.43452e-27	3.14831e-26
Anthropomorphic	Standing height	0.26691	0.204826	-0.0620836	0.011615	9.03575e-08	2.76092e-07
Anthropomorphic	Waist circumference	-0.291947	-0.151917	0.14003	0.010832	3.15342e-38	3.46876e-37
Anthropomorphic	Whole body fat mass	-0.249683	-0.106554	0.143129	0.0103396	1.40518e-43	2.57617e-42
Cardiovascular	Diastolic blood pressure, automated reading	-0.257974	-0.170307	0.0876671	0.0149999	5.08052e-09	1.86286e-08
Cardiovascular	Forced expiratory volume in 1-second (FEV1)	0.237218	0.140919	-0.0962983	0.0123945	7.88393e-15	3.61347e-14
Cardiovascular	Forced vital capacity (FVC)	0.227392	0.139767	-0.0876253	0.0130127	1.65264e-11	6.99194e-11
Cardiovascular	Mean corpuscular haemoglobin	0.0284922	-0.0412849	-0.069777	0.0139813	6.01498e-07	1.57535e-06
Cardiovascular	Mean corpuscular volume	0.027788	-0.0494688	-0.0772569	0.0133551	7.25938e-09	2.49541e-08
Cardiovascular	Platelet count	-0.104588	-0.074742	0.0298463	0.0122524	0.014852	0.0214964
Cardiovascular	Systolic blood pressure, automated reading	-0.218261	-0.116654	0.101607	0.0130729	7.70418e-15	3.61347e-14
Cognition & SES	Average total household income before tax	1	1	0	2.02748e-09	1	1
Cognition & SES	Financial situation satisfaction	-0.575511	-0.494602	0.0809089	0.0279907	0.00384559	0.0058752
Cognition & SES	Fluid intelligence score	0.624095	0.563255	-0.0608398	0.0156186	9.80597e-05	0.000179776
Cognition & SES	Work/job satisfaction	-0.219001	-0.204439	0.0145611	0.0323918	0.653049	0.690724
Depression	Ever contemplated self-harm	-0.0700215	-0.0949634	-0.024942	0.0337044	0.459287	0.505216
Depression	Ever sought or received professional help for mental distress	-0.0473838	-0.123234	-0.0758497	0.0250492	0.00246149	0.00386805
Depression	Ever thought that life not worth living	-0.0964782	-0.152752	-0.056274	0.0264325	0.0332567	0.0457279
Depression	Happiness	-0.0894043	-0.153989	-0.064585	0.0243923	0.0081027	0.0120445
Depression	Neuroticism score	-0.279191	-0.25891	0.0202811	0.0143107	0.156423	0.175577
Other Behavior	Drive faster than motorway speed limit	0.294399	0.250213	-0.0441863	0.0268625	0.0999893	0.119552
Other Behavior	Number of days/week of moderate physical activity 10+ minutes	-0.321538	-0.358066	-0.0365278	0.0202457	0.0711957	0.0910643
Other Behavior	Number of days/week of vigorous physical activity 10+ minutes	-0.161294	-0.194537	-0.0332435	0.0225575	0.140557	0.164481
Other Behavior	Risk taking	0.0154785	-0.0160226	-0.0315011	0.0178658	0.0778654	0.0973317
Other Behavior	Time spent using computer	0.281434	0.220466	-0.0609683	0.0174988	0.000493699	0.000798631
Other Behavior	Time spent watching television (TV)	-0.622127	-0.445664	0.176463	0.0134446	2.36278e-39	3.24882e-38
Physical Health	Diabetes diagnosed by doctor	-0.235575	-0.123079	0.112495	0.019577	9.1213e-09	2.95101e-08
Physical Health	Hand grip strength (right)	0.109415	0.0282928	-0.0811218	0.0134124	1.46413e-09	5.75195e-09
Physical Health	Health satisfaction	-0.365613	-0.256647	0.108966	0.023963	5.43454e-06	1.1956e-05
Physical Health	Overall health rating	-0.586997	-0.446707	0.14029	0.0157398	4.96462e-19	3.03393e-18
Reproduction	Age at first live birth	0.712101	0.525927	-0.186174	0.0232008	1.01967e-15	5.60819e-15
Reproduction	Age at menopause (last menstrual period)	0.211447	0.124974	-0.086473	0.0203622	2.169e-05	4.41833e-05
Reproduction	Age first had sexual intercourse	0.492167	0.339282	-0.152884	0.0149442	1.4499e-24	1.1392e-23
Reproduction	Age when periods started (menarche)	0.0575469	0.0342433	-0.0233036	0.0133904	0.0818024	0.0999807
Reproduction	Lifetime number of sexual partners	0.00989861	-0.0944906	-0.104389	0.0195799	9.74275e-08	2.82027e-07
Reproduction	Number of children fathered	-0.108639	0.0219004	0.130539	0.0280002	3.13021e-06	7.48528e-06
Reproduction	Number of live births	-0.192149	-0.104969	0.0871798	0.0209721	3.22532e-05	6.33545e-05
Sleep	Morning/evening person (chronotype)	0.0835556	0.0563836	-0.027172	0.0131688	0.0390784	0.0524222
Sleep	Sleep duration	0.0896319	0.0337674	-0.0558645	0.0159415	0.000457717	0.000762861
Sleep	Sleeplessness / insomnia	-0.276434	-0.213919	0.0625151	0.0168521	0.000207554	0.000356733
Sleep	Trouble falling or staying asleep, or sleeping too much	-0.314589	-0.256191	0.0583976	0.0297609	0.049736	0.0651305
Social	Been in a confiding relationship as an adult	0.617264	0.620859	0.00359472	0.035523	0.919396	0.936422
Social	Family relationship satisfaction	-0.0524812	-0.157512	-0.105031	0.0221619	2.1449e-06	5.36226e-06
Social	Friendships satisfaction	0.0695529	-0.0285966	-0.0981495	0.0247654	7.3961e-05	0.000140271
Social	Loneliness, isolation	-0.470452	-0.42891	0.0415423	0.0174725	0.0174265	0.0245758
Substance Use	Age at smoking initiation	0.607456	0.531788	-0.0756675	0.0524871	0.149404	0.171192
Substance Use	Alcohol Frequency	-0.495618	-0.323412	0.172206	0.0168947	2.13274e-24	1.46626e-23
Substance Use	Cannabis (ever vs never)	0.309297	0.149598	-0.159699	0.0374002	1.95467e-05	4.13488e-05
Substance Use	Cigarettes per day	-0.272538	-0.155059	0.117479	0.0224406	1.64878e-07	4.53415e-07
Substance Use	Drinks per week	-0.165215	-0.156211	0.0090047	0.0339414	0.790777	0.820618
Substance Use	Smoking Cessation	-0.404136	-0.295439	0.108697	0.0238572	5.21016e-06	1.194e-05
Substance Use	Smoking Initiation	-0.0220832	-0.0357747	-0.0136916	0.0199486	0.492498	0.531125

### Sheet: HI - birth + current address
Category	Trait	rg_uncorrected	rg_region_corrected	rg_difference	se_rg_difference	p_rg_difference	p_fdr_rg_difference
Anthropomorphic	Birth weight	0.0857296	0.014981	-0.0707486	0.0181268	9.50154e-05	0.000158359
Anthropomorphic	Body fat percentage	-0.321207	-0.143883	0.177324	0.0123956	2.02464e-46	1.11355e-44
Anthropomorphic	Body mass index (BMI)	-0.326782	-0.156977	0.169805	0.0126494	4.37176e-41	6.01117e-40
Anthropomorphic	Hip circumference	-0.164184	-0.0417029	0.122481	0.0117882	2.74923e-25	2.16011e-24
Anthropomorphic	Standing height	0.26691	0.195156	-0.071754	0.0126412	1.37703e-08	4.73354e-08
Anthropomorphic	Waist circumference	-0.291947	-0.138896	0.153051	0.0118813	5.70691e-38	6.2776e-37
Anthropomorphic	Whole body fat mass	-0.249683	-0.0931583	0.156525	0.0114797	2.48183e-42	4.55002e-41
Cardiovascular	Diastolic blood pressure, automated reading	-0.257974	-0.155931	0.102043	0.0172963	3.64115e-09	1.43045e-08
Cardiovascular	Forced expiratory volume in 1-second (FEV1)	0.237218	0.123832	-0.113386	0.0139196	3.76879e-16	1.8844e-15
Cardiovascular	Forced vital capacity (FVC)	0.227392	0.122797	-0.104595	0.014355	3.18539e-13	1.34767e-12
Cardiovascular	Mean corpuscular haemoglobin	0.0284922	-0.0379631	-0.0664553	0.0150815	1.05094e-05	1.99316e-05
Cardiovascular	Mean corpuscular volume	0.027788	-0.0441328	-0.0719208	0.0147853	1.14842e-06	2.6318e-06
Cardiovascular	Platelet count	-0.104588	-0.0666936	0.0378948	0.0138413	0.00618517	0.00895222
Cardiovascular	Systolic blood pressure, automated reading	-0.218261	-0.103208	0.115053	0.0146138	3.46472e-15	1.588e-14
Cognition & SES	Average total household income before tax	1	1	2.22045e-16	2.15886e-09	1	1
Cognition & SES	Financial situation satisfaction	-0.575511	-0.486618	0.0888928	0.0315765	0.00487528	0.00724704
Cognition & SES	Fluid intelligence score	0.624095	0.533715	-0.0903804	0.0185507	1.10436e-06	2.6318e-06
Cognition & SES	Work/job satisfaction	-0.219001	-0.182606	0.0363946	0.0377875	0.335478	0.376557
Depression	Ever contemplated self-harm	-0.0700215	-0.103017	-0.032996	0.0373831	0.377429	0.399204
Depression	Ever sought or received professional help for mental distress	-0.0473838	-0.147705	-0.100321	0.0275819	0.000275611	0.000445842
Depression	Ever thought that life not worth living	-0.0964782	-0.162928	-0.0664496	0.029567	0.0246128	0.0337784
Depression	Happiness	-0.0894043	-0.170162	-0.0807577	0.0266665	0.00245831	0.00375575
Depression	Neuroticism score	-0.279191	-0.255894	0.0232968	0.0163967	0.155368	0.181814
Other Behavior	Drive faster than motorway speed limit	0.294399	0.250442	-0.0439572	0.0308579	0.1543	0.181814
Other Behavior	Number of days/week of moderate physical activity 10+ minutes	-0.321538	-0.355733	-0.0341949	0.0221869	0.123262	0.154078
Other Behavior	Number of days/week of vigorous physical activity 10+ minutes	-0.161294	-0.184311	-0.0230172	0.0249238	0.355745	0.383647
Other Behavior	Risk taking	0.0154785	-0.0155008	-0.0309793	0.0198062	0.117788	0.15066
Other Behavior	Time spent using computer	0.281434	0.191134	-0.0903007	0.0206444	1.21939e-05	2.23556e-05
Other Behavior	Time spent watching television (TV)	-0.622127	-0.409173	0.212954	0.0154001	1.72416e-43	4.74144e-42
Physical Health	Diabetes diagnosed by doctor	-0.235575	-0.112254	0.123321	0.0224089	3.72963e-08	1.20664e-07
Physical Health	Hand grip strength (right)	0.109415	0.0262538	-0.0831609	0.0146457	1.36144e-08	4.73354e-08
Physical Health	Health satisfaction	-0.365613	-0.253767	0.111846	0.0266199	2.65029e-05	4.70212e-05
Physical Health	Overall health rating	-0.586997	-0.426617	0.16038	0.0176426	9.85944e-20	6.02521e-19
Reproduction	Age at first live birth	0.712101	0.495163	-0.216938	0.0262411	1.37256e-16	7.54909e-16
Reproduction	Age at menopause (last menstrual period)	0.211447	0.109637	-0.10181	0.0226873	7.20624e-06	1.46794e-05
Reproduction	Age first had sexual intercourse	0.492167	0.304798	-0.187369	0.0168303	8.68795e-29	7.96396e-28
Reproduction	Age when periods started (menarche)	0.0575469	0.0350347	-0.0225122	0.0148479	0.129471	0.158242
Reproduction	Lifetime number of sexual partners	0.00989861	-0.0999096	-0.109808	0.0218684	5.13187e-07	1.56807e-06
Reproduction	Number of children fathered	-0.108639	0.0500728	0.158712	0.0318389	6.20146e-07	1.79516e-06
Reproduction	Number of live births	-0.192149	-0.0906089	0.10154	0.0226871	7.61662e-06	1.49612e-05
Sleep	Morning/evening person (chronotype)	0.0835556	0.0494414	-0.0341142	0.0145914	0.019389	0.0273435
Sleep	Sleep duration	0.0896319	0.026045	-0.063587	0.0177284	0.000334859	0.000526207
Sleep	Sleeplessness / insomnia	-0.276434	-0.203084	0.0733499	0.0184965	7.32111e-05	0.000125832
Sleep	Trouble falling or staying asleep, or sleeping too much	-0.314589	-0.242843	0.0717462	0.0320492	0.0251803	0.0337784
Social	Been in a confiding relationship as an adult	0.617264	0.626364	0.00910017	0.0449454	0.839548	0.871229
Social	Family relationship satisfaction	-0.0524812	-0.181495	-0.129014	0.0260773	7.52211e-07	2.06858e-06
Social	Friendships satisfaction	0.0695529	-0.0558189	-0.125372	0.0265199	2.27354e-06	5.0018e-06
Social	Loneliness, isolation	-0.470452	-0.428883	0.0415697	0.0198051	0.0358219	0.0469096
Substance Use	Age at smoking initiation	0.607456	0.483565	-0.123891	0.126258	0.326466	0.374076
Substance Use	Alcohol Frequency	-0.495618	-0.315944	0.179674	0.0191581	6.6937e-21	4.60192e-20
Substance Use	Cannabis (ever vs never)	0.309297	0.117037	-0.19226	0.0423191	5.54334e-06	1.17263e-05
Substance Use	Cigarettes per day	-0.272538	-0.152804	0.119734	0.0242986	8.3243e-07	2.08108e-06
Substance Use	Drinks per week	-0.165215	-0.129069	0.0361463	0.0383851	0.346359	0.380994
Substance Use	Smoking Cessation	-0.404136	-0.273998	0.130138	0.0264035	8.27237e-07	2.08108e-06
Substance Use	Smoking Initiation	-0.0220832	-0.0230372	-0.00095399	0.0209712	0.963716	0.981563
